# Phenotypic dynamics and behaviors of neutrophils during barrier challenge

**DOI:** 10.64898/2026.01.06.697946

**Authors:** Marie Siwicki, Hanjoo Brian Shim, Michelle Newton, Woo-Yong Lee, Paul Kubes

## Abstract

Neutrophils are intrinsically antimicrobial innate immune cells, but they have recently been observed to play diverse roles across various conditions. The concept of neutrophil heterogeneity has thus emerged, yet a fundamental understanding of the mechanisms and processes underlying neutrophil diversity *in vivo* is lacking. Here, we interrogated neutrophils’ native propensities to diversify by studying them in the setting of host defense to barrier challenge. Using both high-parameter, high throughput methods and intravital microscopy, we tracked cellular dynamics, identity, and behaviors and asked how these aligned with critical host defensive functions. We found that neutrophil diversity was underscored by both turnover and plasticity of cells within an infection site, and that environment-specific adaptation occurred rapidly upon extravasation and swarm initiation. The population-level phenotypic landscape shifted considerably through phases of inflammation initiation, peak, and resolution; and adaptation varied substantially between infections and aseptic wounds. Like mature neutrophils, immature neutrophils were capable of phenotypic adaptation in infection sites but were deficient in host defense functions. We unexpectedly identified a novel population of CD101-low, mature neutrophils, expressing elevated levels of PD-L1 and ICAM-1, that was associated with key antimicrobial effector functions and most pronounced during the neutrophil response to large or recalcitrant challenge. Our findings highlight that neutrophil specification is rapid and environment-dependent, and that specific phenotypes are linked to critical host defensive behaviors and functions *in vivo*.
