## Supplementary material for "Phenotypic dynamics and behaviors of neutrophils during barrier challenge": Table S1

### Sheet: Spectral fow cytometry panels
Spectral Flow Cytometry Panels		Figure 1H-L				Figure 2H-J, S2A				Figure 2L-N				Figure 4B-C, E				Figure 5A				Figure 6B				Figure 7F-G				Figure S7B
	UV2	BUV 395	CD117		UV9	BUV563	CXCR2		UV2	BUV 395	CD117		UV2	BUV 395	CD117		UV2	BUV 395	CD117		UV2	BUV 395	CD117		UV2	BUV 395	CD117		UV2	BUV 395	CD117
	UV7	BUV496	IL4Ra		V3	Pacific Blue	Ly6G		UV7	BUV496	IL4Ra		UV7	BUV496	IL4Ra		UV7	BUV496	IL4Ra		UV7	BUV496	IL4Ra		UV7	BUV496	IL4Ra		UV7	BUV496	IL4Ra
	UV9	BUV563	CXCR2		V7	BV510	ZombieAqua		UV9	BUV563	CXCR2		UV9	BUV563	CXCR2		UV9	BUV563	CXCR2		UV9	BUV563	CXCR2		UV9	BUV563	CXCR2		UV9	BUV563	CXCR2
	UV10	BUV615	CXCR4		V10	BV605	CD62L		UV10	BUV615	CXCR4		UV10	BUV615	CXCR4		UV10	BUV615	CXCR4		UV10	BUV615	CXCR4		UV10	BUV615	CXCR4		UV10	BUV615	CXCR4
	UV11	BUV 661	CD47		V13	BV711	ICAM-1		UV11	BUV 661	CD47		UV11	BUV 661	CD47		UV11	BUV 661	CD47		UV11	BUV 661	CD47		UV11	BUV 661	CD47		UV11	BUV 661	CD47
	UV14	BUV737	Siglec-F		B2	FITC	PD-L1		UV14	BUV737	Siglec-F		UV14	BUV737	Siglec-F		UV14	BUV737	Siglec-F		UV14	BUV737	Siglec-F		UV14	BUV737	Siglec-F		UV14	BUV737	Siglec-F
	UV16	BUV 805	CD11c		B9	PerCP-Cy5.5	CD45.2		UV16	BUV 805	CD11c		UV16	BUV 805	CD11c		UV16	BUV 805	CD11c		UV16	BUV 805	CD11c		UV16	BUV 805	CD11c		UV16	BUV 805	CD11c
	V1	BV421	CD45		R1	APC	i.v. CD45		V3	PB	Ly6G		V3	PB	Ly6G		V3	PB	Ly6G		V3	PB	Ly6G		V3	PB	Ly6G		V3	PB	Ly6G
	V3	eFluor 450	MHC II		R7	APC/Cy7	CD11b		V5	BV480	CD49d		V5	BV480	CD49d		V5	BV480	CD49d		V5	BV480	CD49d		V5	BV480	CD49d		V5	BV480	CD49d
	V5	BV480	CD49d		YG1	PE	CD45.1		V7	BV510	CD45		V7	BV510	CD45		V7	BV510	CD45		V7	BV510	CD45		V7	BV510	CD45		V7	BV510	CD45
	V10	BV605	CD62L		YG9	PE-Cy7	CD101		V10	BV605	CD62L		V10	BV605	CD62L		V10	BV605	CD62L		V10	BV605	CD62L		V10	BV605	CD62L		V10	BV605	CD62L
	V11	BV650	Ly-6G						V13	BV711	ICAM-1		V13	BV711	ICAM-1		V13	BV711	ICAM-1		V13	BV711	ICAM-1		V13	BV711	ICAM-1		V13	BV711	ICAM-1
	V13	BV711	ICAM-1						V14	BV750	CD11b		V14	BV750	CD11b		V14	BV750	CD11b		V14	BV750	CD11b		V14	BV750	CD11b		V14	BV750	CD11b
	V14	BV750	CD11b						B1	GFP	S. aureus		B1	GFP	S. aureus		B1	GFP	S. aureus		B2	FITC	PDL1		B1	GFP	S. aureus		B1	GFP	S. aureus
	B2	FITC	PD-L1						B2	FITC	PD-L1		B8	PerCP	Ly-6C		B2	FITC	PD-L1		B8	PerCP	Ly-6C		B2	FITC	PD-L1		B2	FITC/AF488	PD-L1
	B8	PerCP	Ly-6C						B8	PerCP	Ly-6C		B9	PerCP-Cy5.5	CD14		B8	PerCP	Ly-6C		B9	PerCP-Cy5.5	CD14		B8	PerCP	Ly-6C		B8	PerCP	Ly-6C
	B9	PerCP-Cy5.5	CD14						B9	PerCP-Cy5.5	CD14		B10	PerCP-efluor 710	MHCII		B9	PerCP-Cy5.5	CD14		B10	PerCP-efluor 710	MHCII		B9	PerCP-Cy5.5	CD14		B9	PerCP-Cy5.5	CD14
	R1	APC	VEGFR1						B10	PerCP-efluor 710	MHCII		R1	APC	VEGFR1		B10	PerCP-efluor 710	MHCII		R1	APC	IV-CD45.2		B10	PerCP-efluor 710	MHCII		B10	PerCP-efluor 710	MHCII
	R2	Alexa Fluor 647	IV-CD45.2						R1	APC	VEGFR1		R2	Alexa Fluor 647	IV-CD45.2		R1	APC	VEGFR1		R2	Alexa Fluor 647	CD4+CD8		R1	APC	VEGFR1		R1	APC	VEGFR1
	R4	GR710	viability						R2	Alexa Fluor 647	IV-CD45.2		R4	GR710	viability		R2	Alexa Fluor 647	IV-CD45.2		R4	GR710	viability		R2	Alexa Fluor 647	IV-CD45.2		R2	Alexa Fluor 647	IV-CD45.2
	R7	APC/Fire 750	Tim3						R4	GR710	viability		R7	APC/Fire 750	Tim3		R4	GR710	viability		R7	APC/Fire 750	Tim3		R4	GR710	viability		R4	GR710	viability
	R8	APC/Fire 810	CCR7						R7	APC/Fire 750	Tim3		R8	APC/Fire 810	CCR7		R7	APC/Fire 750	Tim3		R8	APC/Fire 810	CCR7		R7	APC/Fire 750	Tim3		R7	APC/Fire 750	Tim3
	YG7	PE/Fire700	CD206						R8	APC/Fire 810	CCR7		YG7	PE/Fire700	CD206		R8	APC/Fire 810	CCR7		YG3	mCherry	S. aureus		R8	APC/Fire 810	CCR7		R8	APC/Fire 810	CCR7
	YG9	PE-Cy7	CD101						YG1	PE	CD71		YG9	PE-Cy7	CD101		YG7	PE/Fire700	CD206		YG7	PE/Fire700	CD206		YG7	PE/Fire700	CD206		YG7	PE/Fire700	CD206
									YG7	PE/Fire700	CD206						YG9	PE-Cy7	CD101		YG9	PE-Cy7	CD101		YG9	PE-Cy7	CD101		YG9	PE-Cy7	CD101
									YG9	PE-Cy7	CD101

### Sheet: UMAP settings
UMAP settings		Figure 1H-J, 3F			Figure 4B-C, E	i.v.+			i.v.-				Figure 5A				Figure 6B				Figure 7F-G					Figure S6B
	UV2	BUV 395	CD117		UV2	BUV 395	CD117		UV2	BUV 395	CD117		UV2	BUV 395	CD117		UV2	BUV 395	CD117		UV2	BUV 395	CD117		UV2	BUV 395	CD117
	UV7	BUV496	IL4Ra		UV7	BUV496	IL4Ra		UV7	BUV496	IL4Ra		UV7	BUV496	IL4Ra		UV7	BUV496	IL4Ra		UV7	BUV496	IL4Ra		UV7	BUV496	IL4Ra
	UV9	BUV563	CXCR2		UV9	BUV563	CXCR2		UV9	BUV563	CXCR2		UV9	BUV563	CXCR2		UV9	BUV563	CXCR2		UV9	BUV563	CXCR2		UV9	BUV563	CXCR2
	UV10	BUV615	CXCR4		UV10	BUV615	CXCR4		UV10	BUV615	CXCR4		UV10	BUV615	CXCR4		UV10	BUV615	CXCR4		UV10	BUV615	CXCR4		UV10	BUV615	CXCR4
	UV11	BUV 661	CD47		UV11	BUV 661	CD47		UV11	BUV 661	CD47		UV11	BUV 661	CD47		UV11	BUV 661	CD47		UV11	BUV 661	CD47		UV11	BUV 661	CD47
	UV14	BUV737	Siglec-F		UV14	BUV737	Siglec-F		UV14	BUV737	Siglec-F		UV14	BUV737	Siglec-F		UV14	BUV737	Siglec-F		UV14	BUV737	Siglec-F		UV14	BUV737	Siglec-F
	UV16	BUV 805	CD11c		UV16	BUV 805	CD11c		UV16	BUV 805	CD11c		UV16	BUV 805	CD11c		UV16	BUV 805	CD11c		UV16	BUV 805	CD11c		UV16	BUV 805	CD11c
	V1	BV421	CD45		V3	PB	Ly6G		V3	PB	Ly6G		V3	PB	Ly6G		V3	PB	Ly6G		V3	PB	Ly6G		V3	PB	Ly6G
	V3	eFluor 450	MHC II		V5	BV480	CD49d		V5	BV480	CD49d		V5	BV480	CD49d		V5	BV480	CD49d		V5	BV480	CD49d		V5	BV480	CD49d
	V5	BV480	CD49d		V10	BV605	CD62L		V10	BV605	CD62L		V10	BV605	CD62L		V7	BV510	CD45		V10	BV605	CD62L		V10	BV605	CD62L
	V10	BV605	CD62L		V13	BV711	ICAM-1		V13	BV711	ICAM-1		V13	BV711	ICAM-1		V10	BV605	CD62L		V13	BV711	ICAM-1		V13	BV711	ICAM-1
	V11	BV650	Ly-6G		V14	BV750	CD11b		V14	BV750	CD11b		V14	BV750	CD11b		V13	BV711	ICAM-1		V14	BV750	CD11b		V14	BV750	CD11b
	V13	BV711	ICAM-1		B8	PerCP	Ly-6C		B8	PerCP	Ly-6C		B2	FITC	PD-L1		V14	BV750	CD11b		B2	FITC	PD-L1		B2	FITC	PD-L1
	V14	BV750	CD11b		B9	PerCP-Cy5.5	CD14		B9	PerCP-Cy5.5	CD14		B8	PerCP	Ly-6C		B2	FITC	PDL1		B8	PerCP	Ly-6C		B8	PerCP	Ly-6C
	B2	FITC	PD-L1		B10	PerCP-efluor 710	MHCII		B10	PerCP-efluor 710	MHCII		B9	PerCP-Cy5.5	CD14		B8	PerCP	Ly-6C		B9	PerCP-Cy5.5	CD14		B9	PerCP-Cy5.5	CD14
	B8	PerCP	Ly-6C		R1	APC	VEGFR1		R1	APC	VEGFR1		B10	PerCP-efluor 710	MHCII		B9	PerCP-Cy5.5	CD14		B10	PerCP-efluor 710	MHCII		B10	PerCP-efluor 710	MHCII
	B9	PerCP-Cy5.5	CD14		R4	GR710	viability		R4	GR710	viability		R1	APC	VEGFR1		B10	PerCP-efluor 710	MHCII		R1	APC	VEGFR1		R1	APC	VEGFR1
	R1	APC	VEGFR1		R7	APC/Fire 750	Tim3		R7	APC/Fire 750	Tim3		R4	GR710	viability		R2	Alexa Fluor 647	CD4+CD8		R4	GR710	viability		R4	GR710	viability
	R7	APC/Fire 750	Tim3		R8	APC/Fire 810	CCR7		R8	APC/Fire 810	CCR7		R7	APC/Fire 750	Tim3		R4	GR710	viability		R7	APC/Fire 750	Tim3		R7	APC/Fire 750	Tim3
	R8	APC/Fire 810	CCR7		YG7	PE/Fire700	CD206		YG7	PE/Fire700	CD206		R8	APC/Fire 810	CCR7		R7	APC/Fire 750	Tim3		R8	APC/Fire 810	CCR7		R8	APC/Fire 810	CCR7
	YG7	PE/Fire700	CD206		YG9	PE-Cy7	CD101		YG9	PE-Cy7	CD101		YG7	PE/Fire700	CD206		R8	APC/Fire 810	CCR7		YG7	PE/Fire700	CD206		YG7	PE/Fire700	CD206
	YG9	PE-Cy7	CD101										YG9	PE-Cy7	CD101		YG7	PE/Fire700	CD206		YG9	PE-Cy7	CD101		YG9	PE-Cy7	CD101
						Neightbors	15			Neightbors	15						YG9	PE-Cy7	CD101
		Neightbors	14			Minimum distance	0.4			Minimum distance	0.4			Neightbors	15							Neightbors	15			Neightbors	15
		Minimum distance	0.4			Components	2			Components	2			Minimum distance	0.4			Neightbors	15			Minimum distance	0.4			Minimum distance	0.4
		Components	2			Metric	Euclidean			Metric	Euclidean			Components	2			Minimum distance	0.4			Components	2			Components	2
		Metric	Euclidean			Learning Rate	1			Learning Rate	1			Metric	Euclidean			Components	2			Metric	Euclidean			Metric	Euclidean
		Learning Rate	1			Epochs	200			Epochs	200			Learning Rate	1			Metric	Euclidean			Learning Rate	1			Learning Rate	1
		Epochs	200			Random Speed	9739			Random Speed	4560			Epochs	200			Learning Rate	1			Epochs	200			Epochs	200
		Random Speed	6301			Embedding Initialization	Spectral			Embedding Initialization	Spectral			Random Speed	2690			Epochs	200			Random Speed	5784			Random Speed	6243
		Embedding Initialization	Spectral											Embedding Initialization	Spectral			Random Speed	9357			Embedding Initialization	Spectral			Embedding Initialization	Spectral
																		Embedding Initialization	Spectral

### Sheet: FlowSOM settings
FlowSOM settings	Figure 5B-D
	UV2	BUV 395	CD117
	UV7	BUV496	IL4Ra
	UV9	BUV563	CXCR2
	UV10	BUV615	CXCR4
	UV11	BUV 661	CD47
	UV14	BUV737	Siglec-F
	UV16	BUV 805	CD11c
	V3	PB	Ly6G
	V5	BV480	CD49d
	V7	BV510	CD45
	V10	BV605	CD62L
	V13	BV711	ICAM-1
	V14	BV750	CD11b
	B2	FITC	PDL1
	B8	PerCP	Ly-6C
	B9	PerCP-Cy5.5	CD14
	B10	PerCP-efluor 710	MHCII
	R2	Alexa Fluor 647	CD4+CD8
	R4	GR710	viability
	R7	APC/Fire 750	Tim3
	R8	APC/Fire 810	CCR7
	YG7	PE/Fire700	CD206
	YG9	PE-Cy7	CD101
		xdim	12
		ydim	12
		rlen (# of training iterations)	10
		Distance metric	euclidean
		Run consensus metaclustering	yes
		Comma-separated k values	30
		Random seed	6033
